# Overexpressed *Malat1* Drives Metastasis through Inflammatory Reprogramming of Lung Adenocarcinoma Microenvironment

**DOI:** 10.1101/2023.03.20.533534

**Authors:** Elena Martínez-Terroba, Fernando J. de Miguel, Vincent Li, Camila Robles-Oteiza, Katerina Politi, Jesse R. Zamudio, Nadya Dimitrova

## Abstract

Metastasis is the main cause of cancer deaths but the molecular events leading to metastatic dissemination remain incompletely understood. Despite reports linking aberrant expression of long noncoding RNAs (lncRNAs) with increased metastatic incidence*, in vivo* evidence establishing driver roles for lncRNAs in metastatic progression is lacking. Here, we report that overexpression of the metastasis-associated lncRNA *Malat1* (metastasis-associated lung adenocarcinoma transcript 1) in the autochthonous K-ras/p53 mouse model of lung adenocarcinoma (LUAD) is sufficient to drive cancer progression and metastatic dissemination. We show that increased expression of endogenous *Malat1* RNA cooperates with p53 loss to promote widespread LUAD progression to a poorly differentiated, invasive, and metastatic disease. Mechanistically, we observe that *Malat1* overexpression leads to the inappropriate transcription and paracrine secretion of the inflammatory cytokine, Ccl2, to augment the mobility of tumor and stromal cells *in vitro* and to trigger inflammatory responses in the tumor microenvironment *in vivo*. Notably, Ccl2 blockade fully reverses cellular and organismal phenotypes of *Malat1* overexpression. We propose that *Malat1* overexpression in advanced tumors activates Ccl2 signaling to reprogram the tumor microenvironment to an inflammatory and pro-metastatic state.
