## Supplementary Table S4 for "Overexpressed *Malat1* Drives Metastasis through Inflammatory Reprogramming of Lung Adenocarcinoma Microenvironment"

### Sheet: Table S4
Table S4. Top 200 genes in PC1 in mA1/Con KPC samples
Upregulated	Downregulated
SSBP2	RPL27A
ECI1	TRPA1
KCNK2	KLRG2
TBC1D16	MAP7D1
ARL14EP	TNNI2
TOP2B	LDLRAP1
ALDH1A7	SIPA1L1
UBLCP1	PPP1R12A
PSMG2	X9430018G01RIK
CRYAB	CCDC71L
WDR97	ANXA2
UBE2I	MKRN2OS
MBIP	SCAP
PON3	RRP1
PPP1R9A	RPS16.PS2
PROS1	TFAP4
CD164L2	PPP1R18
KCNJ13	CLU
JUNOS	CXADR
FAM92A	S100A6
A730020E08RIK	RPS16
SHMT1	CTTNBP2NL
PPP2R5A	LIMA1
GRB14	IRF6
CECR5	AI661453
NRADD	SCARA3
SPARC	UBA52
TRIM35	CCDC97
NUDT13	MAP2K2
EMB	GM14165
CD200	FZD5
RMDN2	TRAF4
TBC1D14	TMEM184B
APIP	UBALD2
TMEM62	LEPROT
MTCH2	PLS1
LDHB	COX15
DOCK9	CDKN2B
FERMT2	X2610507B11RIK
LPAR3	TNS4
STARD5	KCNN4
GPRIN3	SIPA1
BRD7	ODC1
AURKB	TRIM15
DPP4	GPD2
H2.AB1	ARMC8
DDX58	SPINT2
WDHD1	SSH3
GALK1	TINAGL1
H2.DMB1	SMAD3
COMMD7	GM6560
TAP2	RPSA
H2.M3	MST1R
CREG1	PPP1R15B
FOXP2	X4930523C07RIK
PRPF18	ABCC4
STX17	NHSL1
ACAT1	ITGA3
NCKAP5	UACA
RFTN2	STYK1
A530020G20RIK	ASNA1
EBPL	SF3B4
SUCLG1	RHPN2
HPS5	TNFRSF11B
GM17182	SGMS2
	MANBA
	APPL2
	ST14
	LAD1
	ARPC3
	XKR9
	DQX1
	HPCAL1
	IRF8
	CAPN5
	PDX1
	SHISA5
	DVL2
	ERLEC1
	MYZAP
	GLUL
	MYO10
	B4GALT5
	PAK1
	NT5C3
	ITM2B
	LY6A
	SRD5A1
	F11R
	CDA
	RIN1
	FXYD3
	CBX8
	HNF4A
	KRAS
	SH3BGRL3
	SGPL1
	CHN2
	CAP1
	ARHGEF40
	CTSD
	METTL9
	GABPB2
	CEP112IT
	STOM
	AHR
	FAM107B
	CLDN7
	RPL3
	SSSCA1
	GPA33
	CD53
	KREMEN1
	ABLIM1
	CCDC33
	MISP
	USP19
	SEMA7A
	CPE
	EPCAM
	FBLIM1
	BCAR1
	AGPAT1
	LGALS3BP
	BCL3
	LYPD3
	ARPC2
	NGEF
	RPS3
	TEDDM2
	PKM
	GM16001
	ACP5
	PERP
	EZR
