## Supplementary Table S6 for "Overexpressed *Malat1* Drives Metastasis through Inflammatory Reprogramming of Lung Adenocarcinoma Microenvironment"

### Sheet: Table S6
Table S6. Significantly upregulated and downregulated genes in mA1/Con KPC samples
Upregulated	Downregulated
1700049E15RIK	1500009L16RIK
4930558J18RIK	1700017B05RIK
4931440F15RIK	2010003K11RIK
ADAMTS6	2010109I03RIK
ALOX15	2810459M11RIK
ATOH1	3110039M20RIK
AXDND1	4930539E08RIK
BC048546	9530053A07RIK
BICD1	ABCC3
C130075A20RIK	ABLIM1
C1S1	ACP5
CDC7	ADAMTSL4
CES1B	ADD2
CHST2	ADGRE5
CNGA1	ADORA2A
COL14A1	AGFG2
DKK2	AGR2
EPB42	ALDH16A1
EPHX3	ALDH1A1
FAM13A	AMBP
FGL1	AMER2
FREM2	ANK1
GFPT2	ANKRD50
GIMAP6	AP2A1
GKAP1	APOC2
GM10484	AQP3
GM14391	ARAP1
GM15867	ARHGAP22
GM16083	ARHGAP27
GM19619	ARHGAP40
GM19817	ARHGEF40
GM20559	ASAP2
GM21769	ATG9B
GM37310	ATP10B
GM37311	ATP2C2
GM37718	ATXN2L
GM37730	B4GALT5
GM37949	BC025446
GM38365	BCAR1
GM4117	BCAS1
GM42466	BST1
GM42690	C2
GM42735	C4BP
GM42899	CAPN5
GM43194	CARD10
GM43428	CDC42BPB
GM43534	CDHR2
GRM5	CDX2
GUCA2A	CES2C
H2-EB2	CHPF2
H60B	CIDEC
H60C	CLCN2
HAVCR2	CLDN23
HELLS	CLDN9
ICE1	COL18A1
IFFO1	CPT1C
KCNH8	CREB3L4
LACC1	CYS1
LRRC9	DACT2
LY6I	DDR1
M1AP	DEGS2
MAP2	DENND4B
MAS1	DGAT2
MBD4	DHH
MCOLN3	DHX34
MCTP1	DPCR1
MEI4	DPYSL3
NANOG	DRD3
NAPB	DTX1
NEBL	DUSP4
NSMAF	DUSP5
OGDHL	DYRK1B
OSBPL1A	EGR3
OSGIN2	EN1
PDE1B	EPHX2
PDYN	EPS8L3
PITPNM2OS2	FABP2
PPARGC1A	FAM214B
PPP1R3A	FAM65A
PRG4	FAM83F
PRTG	FAM83H
PTGER3	FCHO1
RP23-1E3.1	FER1L4
RP24-417N13.4	FMNL3
RARRES1	FOSB
RASGRP1	FOXA3
RYR2	FUT9
SECTM1B	GALNT7
SMOC2	GALNTL6
STXBP5L	GATA5
SULT5A1	GIMD1
TMEM64	GLUL
TUB	GM10639
VWCE	GM19557
ZFP114	GM38057
ZFP248	GM42418
ZFP521	GM42566
ZSCAN12	GPA33
	GPR142
	GSTA1
	GSTA4
	HAL
	HGFAC
	HIP1R
	HNF4A
	ICOSL
	IGDCC4
	IGHM
	IGSF8
	IGSF9
	IQGAP2
	IRF2BPL
	ITGB4
	KANK1
	KCNH5
	KREMEN1
	L2HGDH
	LAMB1
	LEFTY1
	LEPR
	LGALS2
	LGALS4
	LRRC26
	LY6D
	LY6H
	LYNX1
	LYPD3
	LZTS2
	MAF
	MAK
	MAP3K11
	MFSD6L
	MIER2
	MISP
	MMP15
	MMP23
	MTURN
	MYCL
	MYRF
	NAT2
	NBEAL2
	NDST3
	NFASC
	NFE2L3
	NKX6-1
	NPTX1
	NPY4R
	NR1H4
	NR4A1
	OASL1
	OPRD1
	PADI2
	PALLD
	PAX8
	PCDH1
	PCDHGA9
	PCDHGB2
	PDE2A
	PDE9A
	PDGFC
	PDZK1IP1
	PEX26
	PHLDB1
	PIM3
	PITPNM1
	PLA2G12B
	PLAUR
	PLEKHG3
	PLEKHG6
	PLK3
	PLK5
	PPFIA3
	PPP2R5B
	PROC
	PROKR2
	PSCA
	PTPN23
	PZP
	RARG
	RGS17
	RHOJ
	ROR2
	RPS6KA4
	RXRA
	SBF1
	SCAF1
	SEMA6D
	SGSM1
	SH3BP5
	SLC16A10
	SLC16A11
	SLC4A3
	SLFN4
	SMPD3
	SMYD1
	SNTA1
	SORD
	SOX17
	SPAG17
	SPRR1A
	SRD5A1
	SREBF2
	STAC
	STC1
	STON2
	TFAP2A
	TFF3
	TGFA
	TMEM150B
	TMEM150C
	TMEM252
	TMEM71
	TNFSF4
	TPD52L1
	TSPAN5
	TTYH2
	VASH2
	VAT1
	VDR
	VOPP1
	VPS37B
	VSTM5
	WNT7B
	ZBTB7B
	ZFP335
	ZFP93
	ZFPM1
