## Supplementary Table S7 for "Overexpressed *Malat1* Drives Metastasis through Inflammatory Reprogramming of Lung Adenocarcinoma Microenvironment"

### Sheet: Table S7
Table S7. Core enrichment in Hallmark_EMT geneset upregulated with mA1
GENE	CORE ENRICHMENT
COL5A3	Yes
PDGFRB	Yes
VCAN	Yes
IGFBP2	Yes
SFRP4	Yes
SERPINE1	Yes
DAB2	Yes
CXCL1	Yes
ENO2	Yes
THBS2	Yes
NTM	Yes
PLOD2	Yes
APLP1	Yes
DCN	Yes
MMP3	Yes
RGS4	Yes
GJA1	Yes
SCG2	Yes
ACTA2	Yes
TGFBI	Yes
ITGA5	Yes
CDH11	Yes
CTHRC1	Yes
SPARC	Yes
THBS1	Yes
LOXL2	Yes
COL7A1	Yes
LOX	Yes
FERMT2	Yes
FAS	Yes
FSTL1	Yes
PFN2	Yes
SNAI2	Yes
INHBA	Yes
MATN3	Yes
FBLN5	Yes
SNTB1	Yes
GPC1	Yes
CRLF1	Yes
PMP22	Yes
CALD1	Yes
TIMP3	Yes
COL12A1	Yes
SERPINE2	No
BMP1	No
MATN2	No
PTHLH	No
HTRA1	No
WIPF1	No
MYL9	No
SERPINH1	No
MYLK	No
NT5E	No
PTX3	No
FBN2	No
COL1A1	No
FSTL3	No
IL15	No
NOTCH2	No
LAMA3	No
GADD45A	No
CAP2	No
ANPEP	No
PCOLCE2	No
MCM7	No
TNFAIP3	No
CALU	No
ITGB3	No
PMEPA1	No
ITGA2	No
TPM4	No
VCAM1	No
GLIPR1	No
COPA	No
ITGAV	No
PVR	No
PPIB	No
AREG	No
SGCB	No
COL4A2	No
FUCA1	No
GEM	No
CD44	No
COLGALT1	No
LGALS1	No
COL4A1	No
MEST	No
PLOD1	No
MMP14	No
TPM1	No
TGFBR3	No
P3H1	No
SDC1	No
VIM	No
BASP1	No
ITGB1	No
CADM1	No
ADAM12	No
PCOLCE	No
SDC4	No
PDLIM4	No
LAMC1	No
EMP3	No
COL6A2	No
JUN	No
VEGFA	No
EFEMP2	No
GADD45B	No
ID2	No
FBLN2	No
WNT5A	No
FN1	No
LAMC2	No
ITGB5	No
PLOD3	No
DST	No
TNFRSF11B	No
IL6	No
CAPG	No
TNFRSF12A	No
GREM1	No
TGM2	No
RHOB	No
NID2	No
LOXL1	No
GPX7	No
TAGLN	No
QSOX1	No
FBLN1	No
TPM2	No
IGFBP3	No
LAMA1	No
IGFBP4	No
PLAUR	No
LRP1	No
BDNF	No
ECM1	No
SLIT2	No
SPP1	No
CDH6	No
TNC	No
TGFB1	No
COL16A1	No
COL6A3	No
DPYSL3	No
