## Supplementary Table S9 for "Overexpressed *Malat1* Drives Metastasis through Inflammatory Reprogramming of Lung Adenocarcinoma Microenvironment"

### Sheet: Supplementary Table S9 
Table S9. Oligonucleotide, dRNA and sgRNA sequences used in this study.
dRNAs
Name	Sequence
Con	g CGAGTTCGAGATCGA
hA1	GACTGCGCAACCGGT
hA2	g GCAGGGATACGCGA
hR1	GCGCTGCGCTTAAG
hR2	g GTCGCTGCGTCCCA
mA1	g AAATACCGGCGCTC
mA2	GTTACTAGGTTCCGG
sgRNAs
Name	Sequence	Notes
Con	GGCCACGAGTTCGAGATCGA	Non-targeting control
hENE	g ACAATACGTGTTGTTTTCTC	Targets human ENE domain
Primers for qRT-PCR (human)
Name	Forward	Reverse
MALAT1	GCCAAATTGAGACAATTTCAGC	CGAATTCAGGGTGAGGAAGTA
CCL2	TCTGTGCCTGCTGCTCATAG	GCTTCTTTGGGACACTTGCT
Primers for RT-PCR (human)
Name	Forward	Reverse	Notes
MALAT1	GATGCAGCCAGTAGCTTGGA	AAGCCCACAGAACACCCATC	Mutagenesis analysis
Malat1	GTGATTTCTCTGCCACATCG	CAAGAGTGGCCACCTAGGAC	Mutagenesis analysis
Primers for qRT-PCR (mouse)
Name	Forward	Reverse
Malat1	AACCAGTTTCCCCAGCTTTT	CTACATTCCCACCCAGCACT
Ccl2	CCCACTCACCTGCTGCTACT	TCTGGACCCATTCCTTCTTG
Primers Sanger sequencing
Name	Forward	Notes
U6	GACTATCATATGCTTACCG
MALAT1	GTAATGCTGGGTGGGAACAT	Mutagenesis analysis
Malat1	GGTATAGTATGTTTGATACCAG	Mutagenesis analysis
ASOs
Name	Sequence	Notes
Con	TAACACGTCTATACGCCCA	Non-targeting control
hMALAT1	GCAAAACCTGAGAAAACAATAAC	Targets human ENE domain (steric blocking)
